# Tracking polyhydroxyalkanoate biosynthesis in thermophilic microorganisms

**DOI:** 10.1101/2025.05.06.652502

**Authors:** Brendan Schroyen, Radwa Moanis, Hannelore Geeraert, Niko Van den Brande, Ulrich Hennecke, Stanislav Obruča, Iva Buchtíková, Karel Sedlář, Petr Sedláček, Eveline Peeters

## Abstract

Polyhydroxyalkanoates are biopolyesters synthesized and stored in intracellular granules by diverse prokaryotes. Despite intense research efforts and prior evidence of a rather widespread phylogenetic occurrence of the related genetic machinery, reports on extreme thermophilic and hyperthermophilic polyhydroxyalkanoates producers remain scarce. However, thermophilic cell factories for bioplastic production would serve as an excellent example of Next-Generation Industrial Biotechnology. In this study, we aim to address this research gap by establishing a bioinformatics pipeline to mine genomes of extremely and moderately thermophilic microorganisms for signatures of potential polyhydroxyalkanoate production. Based on a collection of verified protein sequences of polyhydroxyalkanoate polymerase PhaC, the key biosynthetic enzyme, carefully curated sets of thermophilic bacterial and archaeal genomes were screened. This revealed that although PhaC-encoding genes are prevalent in diverse moderately thermophilic bacteria, they are absent in the considered extreme thermophilic bacteria. In contrast, a few limited examples of extreme thermophilic archaea were found to encode putative *phaC* genes embedded within a typical polyhydroxyalkanoate synthesis operon in their genomes, namely within the genera *Ferroglobus*, *Geoglobus* and *Archaeoglobus*, while no hits were found in extreme thermophilic bacteria. The latter included *Thermus thermophilus*, which was previously reported as a polyhydroxyalkanoates producer. This was refuted in our bioinformatics analysis and moreover, the predicted absence of polyhydroxyalkanoates synthesis in *T. thermophilus* was experimentally confirmed by employing various extraction and analytical methods. Based on the findings in this study, we conclude that polyhydroxyalkanoate production is very scarce in extreme thermophiles and hyperthermophiles, for reasons that remain to be elucidated.

**Highlights:**

- A bioinformatics pipeline was constructed to screen thermophilic genomes for PhaC.
- PHA production is widespread in moderate thermophiles but rare in extreme thermophiles.
- Extreme thermophilic archaea belonging to specific genera exceptionally harbor PHA synthesis genes.
- No PHA synthesis genes were found in extreme thermophilic bacteria like *Thermus* spp.
- Experimental work confirmed the absence of PHAs in *Thermus thermophilus*.

**Graphical abstract:** 
