## Supplementary File S1 for "Tracking polyhydroxyalkanoate biosynthesis in thermophilic microorganisms"

### Sheet: Moderate thermophiles - Archaea
Class	Total Species			Genus	Assigned Class
Halobacteria	1946			Methanothermobacter	Methanobacteria
Methanomicrobia	609			Methanothermococcus	Methanococci
Methanobacteria	79			Methanoculleus	Methanomicrobia
Thermoplasmata	30			Methanolinea	Methanomicrobia
Methanococci	25			Methanomethylovorans	Methanomicrobia
TOTAL	2689			Methanosaeta	Methanomicrobia
				Methermicoccus	Methanomicrobia
				Haloarcula	Halobacteria
				Haloferax	Halobacteria
				Halorhabdus	Halobacteria
				Halorubrum	Halobacteria
				Haloterrigena	Halobacteria
				Natrialba	Halobacteria
				Thermoplasma	Thermoplasmata
				Acidiplasma	Thermoplasmata
				Picrophilus	Thermoplasmata
				Thermogymnomonas	Thermoplasmata

### Sheet: Moderate thermophiles - Bacteri
Class	Total Species			Genus	Assigned Class
Bacilli	3694			Defluviitoga	Thermotogae
Clostridia	3241			Geotoga	Thermotogae
Actinomycetes	679			Kosmotoga	Thermotogae
Betaproteobacteria	305			Marinitoga	Thermotogae
Gammaproteobacteria	118			Oceanotoga	Thermotogae
Thermotogae	77			Petrotoga	Thermotogae
Deinococci	74			Meiothermus	Deinococci
Hydrogenophilia	61			Oceanithermus	Deinococci
Spirochaetia	53			Chloroflexus	Chloroflexia
Synergistia	47			Roseiflexus	Chloroflexia
Epsilonproteobacteria	38			Anaerolinea	Anaerolineae
Tissierellia	34			Belilinea	Anaerolineae
Rubrobacteria	33			Caldilinea	Caldilineae
Chloroflexia	30			Thermosporotrix	Ktedonobacteria
Thermodesulfovibrionia	29			Thermogemmatispora	Ktedonobacteria
Desulfurellia	26			Sphaerobacter	Thermomicrobia
Deferribacteres	23			Thermodesulfovibrio	Thermodesulfovibrionia
Coprothermobacteria	18			Deferribacter	Deferribacteres
Acidimicrobiia	18			Calditerrivibrio	Deferribacteres
Syntrophobacteria	15			Dichotomicrobium	Alphaproteobacteria
Anaerolineae	14			Tepidamorphus	Alphaproteobacteria
Desulfovibrionia	10			Caldimonas	Betaproteobacteria
Ktedonobacteria	10			Tepidimonas	Betaproteobacteria
Thermodesulfobiia	9			Thiomonas	Betaproteobacteria
Bacteroidia	7			Thiobacter	Betaproteobacteria
Alphaproteobacteria	7			Hydrogenophilus	Hydrogenophilia
Caldilineae	7			Tepidiphilus	Hydrogenophilia
Calditrichia	7			Thermochromatium	Gammaproteobacteria
Desulfuromonadia	6			Thioprofundum	Gammaproteobacteria
Thermoleophilia	4			Thermomonas	Gammaproteobacteria
Thermomicrobia	4			Methylococcus	Gammaproteobacteria
Cytophagia	4			Methylocaldum	Gammaproteobacteria
Flavobacteriia	3			Methylothermus	Gammaproteobacteria
Negativicutes	2			Desulfothermus	Desulfovibrionia
TOTAL	8707			Desulfonauticus	Desulfovibrionia
				Geothermobacter	Desulfuromonadia
				Desulfurella	Desulfurellia
				Hippea	Desulfurellia
				Desulfacinum	Syntrophobacteria
				Desulfosoma	Syntrophobacteria
				Thermodesulforhabdus	Syntrophobacteria
				Hydrogenimonas	Epsilonproteobacteria
				Nautilia	Epsilonproteobacteria
				Caminibacter	Epsilonproteobacteria
				Lebetimonas	Epsilonproteobacteria
				Clostridium	Clostridia
				Caloramator	Clostridia
				Caloranaerobacter	Tissierellia
				Caminicella	Clostridia
				Fervidicella	Clostridia
				Tepidibacter	Clostridia
				Tepidimicrobium	Tissierellia
				Thermobrachium	Clostridia
				Thermohalobacter	Tissierellia
				Defluviitalea	Clostridia
				Garciella	Clostridia
				Heliobacterium	Clostridia
				Desulfotomaculum	Clostridia
				Pelotomaculum	Clostridia
				Thermincola	Clostridia
				Syntrophothermus	Clostridia
				Thermosyntropha	Clostridia
				Thermovirga	Synergistia
				Anaerobaculum	Synergistia
				Anaerobranca	Clostridia
				Thermanaerovibrio	Synergistia
				Sulfobacillus	Clostridia
				Symbiobacterium	Clostridia
				Halothermothrix	Clostridia
				Natranaerobius	Clostridia
				Natronovirga	Clostridia
				Thermoanaerobacter	Clostridia
				Gelria	Clostridia
				Moorella	Clostridia
				Tepidanaerobacter	Clostridia
				Thermacetogenium	Clostridia
				Thermodesulfobium	Thermodesulfobiia
				Coprothermobacter	Coprothermobacteria
				Caldanaerovirga	Clostridia
				Carboxydocella	Clostridia
				Mahella	Clostridia
				Thermoanaerobacterium	Clostridia
				Thermovenabulum	Clostridia
				Aeribacillus	Bacilli
				Anoxybacillus	Bacilli
				Caldalkalibacillus	Bacilli
				Cerasibacillus	Bacilli
				Geobacillus	Bacilli
				Microaerobacter	Bacilli
				Vulcanibacillus	Bacilli
				Alicyclobacillus	Bacilli
				Thermobacillus	Bacilli
				Brevibacillus	Bacilli
				Ureibacillus	Bacilli
				Thermoactinomyces	Bacilli
				Laceyella	Bacilli
				Planifilum	Bacilli
				Thermoflavimicrobium	Bacilli
				Thermicanus	Bacilli
				Thermosinus	Negativicutes
				Acidimicrobium	Acidimicrobiia
				Aciditerrimonas	Acidimicrobiia
				Rubrobacter	Rubrobacteria
				Thermoleophilum	Thermoleophilia
				Thermomonospora	Actinomycetes
				Thermopolyspora	Actinomycetes
				Thermasporomyces	Actinomycetes
				Amycolatopsis	Actinomycetes
				Thermobispora	Actinomycetes
				Thermocrispum	Actinomycetes
				Acetothermus	Bacteroidia
				Acidothermus	Actinomycetes
				Spirochaeta	Spirochaetia
				Exilispira	Spirochaetia
				Acetomicrobium	Synergistia
				Anaerophaga	Bacteroidia
				Thermonema	Cytophagia
				Schleiferia	Flavobacteriia
				Caldithrix	Calditrichia

### Sheet: Extreme thermophiles - Archaea
Class	Total Species			Genus	Assigned Class
Thermococci	438			Thermoproteus	Thermoprotei
Thermoprotei	325			Caldivirga	Thermoprotei
Archaeoglobi	55			Pyrobaculum	Thermoprotei
Methanococci	30			Thermocladium	Thermoprotei
Methanopyri	8			Vulcanisaeta	Thermoprotei
Methanobacteria	4			Thermofilum	Thermoprotei
TOTAL	860			Acidilobus	Thermoprotei
				Caldisphaera	Thermoprotei
				Desulfurococcus	Thermoprotei
				Aeropyrum	Thermoprotei
				Ignicoccus	Thermoprotei
				Ignisphaera	Thermoprotei
				Staphylothermus	Thermoprotei
				Stetteria	Thermoprotei
				sulfophobococcus	Thermoprotei
				Thermodiscus	Thermoprotei
				Thermosphaera	Thermoprotei
				Pyrodictium	Thermoprotei
				Hyperthermus	Thermoprotei
				Pyrolobus	Thermoprotei
				Fervidococcus	Thermoprotei
				Sulfolobus	Thermoprotei
				Acidianus	Thermoprotei
				Metallosphaera	Thermoprotei
				Stygiolobus	Thermoprotei
				Sulfurisphaera	Thermoprotei
				Sulfurococcus	Thermoprotei
				Methanothermus	Methanobacteria
				Methanocaldococcus	Methanococci
				Methanotorris	Methanococci
				Thermococcus	Thermococci
				Palaeococcus	Thermococci
				Pyrococcus	Thermococci
				Archaeoglobus	Archaeoglobi
				Ferroglobus	Archaeoglobi
				Geoglobus	Archaeoglobi
				Methanopyrus	Methanopyri

### Sheet: Extreme thermophiles - Bacteria
Class	Total Species			Genus	Assigned Class
Aquificia	262			Aquifex	Aquificia
Deinococci	207			Hydrogenivirga	Aquificia
Thermotogae	148			Hydrogenobaculum	Aquificia
Clostridia	78			Hydrogenobacter	Aquificia
Thermodesulfobacteria	28			Thermocrinis	Aquificia
NC	27			Desulfurobacterium	Aquificia
Chthonomonadia	22			Balnearium	Aquificia
Bacilli	21			Thermovibrio	Aquificia
Rhodothermia	15			Hydrogenothermus	Aquificia
Dictyoglomia	12			Persephonella	Aquificia
Thermomicrobia	8			Sulfurihydrogenibium	Aquificia
Caldisericia	5			Venenivibrio	Aquificia
Thermosulfidibacteria	3			Thermosulfidibacter	Thermosulfidibacteria
Thermolithobacteria	3			Thermotoga	Thermotogae
TOTAL	834			Fervidobacterium	Thermotogae
				Thermococcoides	Thermotogae
				Thermosipho	Thermotogae
				Thermodesulfobacterium	Thermodesulfobacteria
				caldimicrobium	Thermodesulfobacteria
				thermodesulfatator	Thermodesulfobacteria
				Thermus	Deinococci
				Marinithermus	Deinococci
				Rhabdothermus	Deinococci
				Vulcanithermus	Deinococci
				Thermomicrobium	Thermomicrobia
				Caldicoprobacter	Clostridia
				Thermaerobacter	Clostridia
				Ammonifex	Clostridia
				Caldanaerobacter	Clostridia
				Carboxydothermus	Clostridia
				Fervidicola	Clostridia
				Thermanaeromonas	Clostridia
				Caldicellulosiruptor	NC
				Thermosediminibacter	Clostridia
				Thermovorax	Clostridia
				Calditerricola	Bacilli
				Saccharococcus	Bacilli
				Thermolithobacter	Thermolithobacteria
				Rhodothermus	Rhodothermia
				Caldisericum	Caldisericia
				Chthonomonas	Chthonomonadia
				Dictyoglomus	Dictyoglomia
