## Supplementary File S8 for "Tracking polyhydroxyalkanoate biosynthesis in thermophilic microorganisms"

### Sheet: Lipase-like motifs
Header	Microorganism	Motif	Position	Sequence
WP_012965912.1 alpha/beta fold hydrolase [Ferroglobus placidus]	Ferroglobus placidus	GYCMGG	1	MIYYAISEYLRNVRRFASLYEWFIENRNFILPDEDTPYLIPDVEVGVTPKVEIYSDNGVKLYRYMPRTEKQYETPLLIVYALINKPYILDLHPERSVVRKFLDAGFDVYLIKWGDATIADQFGLSGYIDIFMYDFIEYLKDYAGVEKISILGYCMGGGLSAIYTSLYPENVKNLLLLAATLYFDKEVGGLVTLSDKRFFDPEEIAKVYAYIPAWFMAERFKLLRPLENYFTKYVSMFLNAENKDFLDLFFRMEKWIHDGVNVAPYVYVEYVRELYQNNALCEGKLFINGKKVDPKRIDMPVAAIVGKRDHLAPPKNTLGFLDYISSKDKAVFEADAGHVGLVVSGKAMKMWDEVVKWLSKRSGKKVERKI
MCC6027226.1 alpha/beta fold hydrolase [Archaeoglobus sp.]	Archaeoglobus sp.	GYCMGG	2	MLYEVFRNYRRFLKLSEWFLKNNEFLPITEDKPYLIPDVKIGVTPRVEISSDDGVKLFRYEPKTEKQYETPLLIVYALINKPYILDLTPERSVIRKFLEAGFNVYLVRWGDATIADQFSLDSYIDIFLYDFVEDVKSDAESEKISILGYCMGGGLSAIYTALYPENVRNILFLASTLYFEKKMGGLVNLSDKRFFDPEEVVAPFGYVPSWFLTERFKVLEPWDNYFGKYINMFLNAEDEKFLDDFFRMERWIHDGVNVAPGAYIRYIKELYQNNALAEGKLYIYGKRVDPRRITMPAAAIVGLRDHLAPPDCTLKFLDCVGSKDKAVFKADVGHVGLVVSRRGLALWDEVIKWLAQRSGELKRTKEI
WP_169745351.1 alpha/beta fold hydrolase [Geoglobus ahangari]	Geoglobus ahangari	GYCLGA	3	MSEFECLKEVDICPWSCEFDVVDEDWLFKLLHFKPRRKRLLKTPVLIVYAYINRPYILDLHERVSVVRKMLEAGLDVWMVDWGYPKRADKYYRIEDYVDYIDRCVNIIKKKKKVDKVTLHGYCLGATLSTIYSTLHPENVKNLVVQAPPINFHTDNTLAVWARNIDPDKVARAMGNASGDFLNFAFLLVDPIRLTVEKYQALLNRLDDRKFVHDFLYMDHWIFDSPAIPGCVYEEYITRWYHRNEVIEGKFDVNGQKVDLRKITMPTLLLVADRDHITPPECAIPFYEKIPSKDKLMLRVNKGHIGLTVSSSAHRELWDKAIKWIVERSK
MCC6027983.1 alpha/beta fold hydrolase [Archaeoglobus sp.]	Archaeoglobus sp.	GYCLGS	4	MIEKIRGVEVKPWSCDYEVVHEDWLFKLLHFKGERKHRIPLLLVYAFINRPYVLDLHEEVSVVRKLIAEGIDVWMIDWGYPKRADKFFRISDYIDYIDFCVEKIRKERNVEAITLHGYCLGSTLAVIYTSLYPEKVKNLVIQTPPINFDTENTLALWAKHLNPRKITRAVGNVSGEMLNISFLLVDPVRLVFSKYQGLLDNLDDPKFLKEFFYMDFWIFDSPAIPGNVYDEFIERWYHKNELIKNEFDVNGRKVDLNRITMPVLALYAERDHITPPSSVIPFLEKIPSKDKKALSVDKGHIGLTVSKSSHAKLWKEAIKWIVERSD
WP_012965913.1 alpha/beta fold hydrolase [Ferroglobus placidus]	Ferroglobus placidus	GYCLGT	5	MLVEKIKGTKPGYCEYEVAHEDWVFKLLHFKSKPKLKTPVIISYAYINRPYILDLHKDVSVVRLLIEAGLDVWMIDWGYPSFADRHLKISDYIDFLDFCVDFVRKERGVENVTLHGYCLGTTLAVIYASLHPEKVRNLVIQTPPINFDTSNTLAIWAKNIDPKKVSRALFNATGDFLNLAFLLVDPVRLAVGKYQSLLDNLSDEKFVKDFFYMEFWIFDSPSVPGDVFEEYITRWYHRNELMKGEYDVNGVKVDFSKITMPVLALVAEKDHITPPEAVIPFFEKIPSKDKKMLTVDKGHIGLTVSRSAHKKLWPEAVKWIVERSK
WP_202319426.1 alpha/beta fold hydrolase [Archaeoglobus neptunius]	Archaeoglobus neptunius	GYCLGS	6	MLQLPEIKPGTCEYELEIEDWLFKLAHFKSKPRYRVPILICYAFINRPYILDLNREVSVISRMLDAGLDVWLIDWGYPSRADRFLELSDYLDFIETCIEHITGKKGVESITLHGYCLGSTLAVIYSSIFPEKIKNLVLQAPAVDFYTTNTLAQWARTIEPEKIARALGNATGDLLNLSFLLVDPIRLVVGKYQSLLDNSENTDFLRTFLYMDCWIFDSPAVPGNVYVEYITRWYHRNEVIEGLFEYRNRKVDINNLTMPTLIIAGQKDHITPPESASSFFERIPSKDKKLILSDRGHIGLTVSKSSHRKIWPEVIRWIVERSR
HDD36547.1 alpha/beta fold hydrolase [Archaeoglobus veneficus]	Archaeoglobus veneficus	GYCLGG	57	IKEARGVEKVTLHGYCLGGDLAIVYSALYPDNVKNLVIQALPINFHTDNALAVWARNIKPEKITDAIGNVSGDILNFAFLIVDPIRLILSKYQGLLENMDNEKFIENFLRMDKWIFDSPSIPAETFKEYIKEWYHENKLIRNEYFVKGKKVDLKKINMPVLVLVAEKDHISPPESVKPFFDKISSKDKLLLSVKKGHIGLSTSRAAKEMWDKAIEWIAKRSK
MBO8183621.1 alpha/beta hydrolase [Archaeoglobus sp.]	Archaeoglobus sp.	GHCEGG	142	MPFMRINRLKIYYEVHGNGEVVVLLHHGFGCSKMWKDIAPGLVKKSYRVVMYDRRGYGRSEEGDNFEDFYTGSSFRSEMVKELQTLLDRLHVTKSHLIGHCEGGVIGVDFASAFPDRVLSLVMSSTLCFSQIPMEEFNQEKFVPFEELEDDLKAKLTEWHGDKAKRRYELFSKYGGAYGRGIFDLRKDLSRVTCPTLVIYPDRSFLFDVEQGILLYKNLPKCELCVFPRCGHNTYEQRPEEYLYQVTKFYERLKSE
WP_243666420.1 alpha/beta fold hydrolase [Vulcanisaeta sp. JCM 16159]	Vulcanisaeta sp. JCM 16159	SYCLGQ	412	MIGGGAFASYVNSDFGFVHVYQISIYGDHGAVISAMLYVPSTASPKHPAPAVLAVNGWNNQKEFMQNVAIELARRGYVVLIMDPYGHGLSGGTIGLLIAYGPYGTVSALKYLASLPMVNASDIGLVGHSMGGLAITEAALALPSDYRSMFFMESTPFWYGFYSPSLVSHLKNVAIAFGLYEELGPLMMHEPTGFDAPRSPLLMQFFNTSQPVVPNVIYGSISDGTARILYQPPITHAQATDDPTEIAEVIQWFYQTLGAPIYIPPSNQIWQWKVVGTGIALFGAFIFLFAAGSYCLGQVSLGPW
ASI99970.1 alpha/beta hydrolase [Thermococcus celer Vu 13 = JCM 8558]	Thermococcus celer Vu 13 = JCM 8558	GVCCGV	427	MIWIILVVILLLFLAFLGFSAFVAYKMTKPERFVGDWTPKDLGFDYENVEFTTEEGLKLRGWWIEGGSDKTVLPLHGYTRSRWDDVYMKQTTEFLLNEGYNVLAFDFRGHGESEGKYTTVGEKELLDVKAAVKWLMENHPEKARRVALVGFSMGAVVTIRSLAEIEGVCCGVADSPPIYLDRTGARGLRYFASLPEGLYNFVKPFTKLFSGAKELNMVEYADRVRKPLLLIAGEKDPLVKVEEVREFYERNRSVNGNVELWVTDAPHVRTLKLHPEEWKRKVGEFLGRFL
WP_204247196.1 alpha/beta fold hydrolase [Thermococcus celer]	Thermococcus celer	GVCCGV	430	MAIIWIILVVILLLFLAFLGFSAFVAYKMTKPERFVGDWTPKDLGFDYENVEFTTEEGLKLRGWWIEGGSDKTVLPLHGYTRSRWDDVYMKQTTEFLLNEGYNVLAFDFRGHGESEGKYTTVGEKELLDVKAAVKWLMENHPEKARRVALVGFSMGAVVTIRSLAEIEGVCCGVADSPPIYLDRTGARGLRYFASLPEGLYNFVKPFTKLFSGAKELNMVEYADRVRKPLLLIAGEKDPLVKVEEVREFYERNRSVNGNVELWVTDAPHVRTLKLHPEEWKRKVGEFLGRFL
WP_088881982.1 alpha/beta hydrolase [Thermococcus sp. P6]	Thermococcus sp. P6	GVCCGV	436	MVWLYILIFLLLAFIGFSVFVGYKMVKPDRFIREWTPKDLGFDYEDVEFTTEDGLRLRGWWIDRGSEGTVIPLHGYTRSRWDEVYMKDTVEFLLKKGYNVLTFDFRGHGESEGTYTTVGDRELMDVEAALRWLTERHPERARKTALIGFSMGAMVTIRALAEAGGVCCGVADSPPIYADRTGARGLKYFANLPEWLYYFVKPFTKLFSGGKVVDVMAYSDRVKKPLLLIAGEKDPLVKVDEVREFYERNKRVNGNVELWVTDAPHVRTLKLHPEEWKKKVGDFLDRFMA
WP_167891723.1 alpha/beta hydrolase [Thermococcus sp. MAR1]	Thermococcus sp. MAR1	GICCGV	493	MIGVLILLIVVAFLAFLAFVAYKMVKPPRFVGDWTPKDLGFDYEDVEFTTEDGLKLSGWWIDNGSNKTVIPLHGYTRSRWDEVYMKDTIEFLLKEGYNVLVFDFRAHGKSEGKYTTVGDRELLDVKAAVAWLRRNHPERAQGIGLVGFSMGAIVTIRSLAEIDGICCGVADSPPMYLDRTGARGLRYFAKLPEWLHILVGPLTKLFSGGKEVHPIEYAETVRKPLLIVAGEKDPLVMVDEVREFYEKNREINPDIELWVTDAPHVRTLKLHPGEWKRKVGEFLKKYL
WP_088866573.1 alpha/beta fold hydrolase [Thermococcus radiotolerans]	Thermococcus radiotolerans	GICCGV	496	MTWVGIFIIVLLVFLAFSAFVAYKMITPPRLLGDWTPKDLGFDYEEVTFETEDGLKLRGWWVDNGSDKTVLPLHGYTASRWEKLYMRPTIEFLLREGYNVLAFDFRAHGKSEGKYTTVGDRELLDARAAIAWLRENHPERAQRIGLVGFSMGAIVTIRSLAEVEGICCGVADSPPMYLDRAGARGLRYFAKLPEWLHLFVRPLTKLFSGGKEVHPIEYAERVRKPLLLIAGEKDPLVMVDEVREFYEKNREINPDVELWVTDAPHVRTIKLHPEEWKGKVGEFLGKWMG
WP_088180018.1 alpha/beta fold hydrolase [Thermococcus sp. 5-4]	Thermococcus sp. 5-4	GICCGV	507	MTWVGVFIIVLLVFLAFSAFVAYKMITPPRLVGDWTPKDLGFDYEEVTFETEDGLKLRGWWVDNGSDKTVLPLHGYTASRWEKLYMRPTIEFLLSEGYNVLAFDFRAHGKSEGKYTTVGDRELLDARAAIAWLRENHPERAQRIGLVGFSMGAIVTIRSLAEVEGICCGVADSPPMYLDRTGARGLRYFAKLPEWLHIFVRPLTKLFSGGKEIHPIEYAERVRKPLLLIAGEKDPLVMVDEVREFYEKNREINPDVELWVTDAPHVRTIKFHPEEWKGKVGEFLGKWMG
WP_167913255.1 alpha/beta hydrolase [Thermococcus sp. 21S7]	Thermococcus sp. 21S7	GICCGV	510	MTWVGVLILALLAFLAFSAFVAYRMITPPRLVGDWTPKDLGFEYENVEFTTEDGLKLSGWWIDNGSNKTVLPLHGYTASRWEKRYMRPTIEFLLREGYNVLAFDFRAHGKSEGKYTTVGDRELLDVRAAIAWLRANHPERAQRVGLVGFSMGAIVTIRSLAEIEGICCGVADSPPMYLDRSGARGLRYFAKLPEWLHISVRPLTRLFSGGKEVHPIEYAERVRKPLLIIAGEKDPLVMVDEVREFYEKNRETNPNVELWVTDAPHVRTIKLHPEEWKGKVGEFLRKWMG
MCG2881130.1 dienelactone hydrolase family protein [Vulcanisaeta sp.]	Vulcanisaeta sp.	GFCMGG	562	MPREEYVKYRSFDGSEITAFVATPETGYNAAVIVIHEIFGITEFIRNVARRLASLGYLAIAPNLYSRRADLFTEQNIMNVMRRFWSLPPERRTDINAIREFMNSLTPQEREIVNELVINRESTEERMVNDIVSTYNYVRDTHKPRKIGIIGFCMGGGLAFEAMTRVPIDAGVIYYGRSPRRLEDIAKIRGAIMAIYAGEDPAINQGLPDLIKAIITYKPRFEMVFYPGTYHAFATEGGPAYNEAAAKDAWERTVNFFRKYLG
WP_054854910.1 dienelactone hydrolase family protein [Vulcanisaeta sp. JCM 16161]	Vulcanisaeta sp. JCM 16161	GFCMGG	591	MPREEYIRYRVSDGSELTAFQVTPDTPHKASVIVIHEIFGITEFIRNVTRRLAGLGYLAIAPNLYSRKADIFTEQNIAEVMRRFWSIPPERRADLKAISELMSSLSPTEREIVQELVINRETTEERMVRDIVDTYNYVKSTYKVERMGIIGFCMGGGLAFEASTRVPFDALVIYYGRNPKNINDIAKIKGAILAIYASEDPAINQGIPDLIRAVLTYKPRFEMAFYPGTYHAFATEGGPVYNEAAAKDAWERTVNFFRKYLG
KUO81910.1 MAG: carboxymethylenebutenolidase [Vulcanisaeta sp. JCHS_4]	Vulcanisaeta sp. JCHS_4	GFCMGG	613	MPREEYIRYRSFDGSEITAFTATPETGYNAAVIVIHEIFGITEFIQNVTRRLASLGYLPIAPNLYSRRADLFTEQNIMTVMRRFWSLPPERRTDINAIREFMNSLTPQEREIVNELVINRESTEERIVNDIVSTYNYVRDTYKPRKIGIIGFCMGGGLAFEAMTRVPIDAGVIYYGRSPRRLEDIAKIHGAILAIYAGEDSAINQGLPDLMKAIITYKPRFEMVFYPGTYHAFATEGGPAYNEAAAEDAWERTVNFFRKYLG
WP_167910862.1 alpha/beta hydrolase [Thermococcus sp. Bubb.Bath]	Thermococcus sp. Bubb.Bath	GACCGV	621	MHWLFLLIYILIILGFLLLGFLVFIAYKMAKPPRFIGDWTPKDFGFDYEDITFKTEDGLKLSGWWIDNGSDKTVIPLHGYTRSRWDDVYMKPLTEFLLKEGYNVLTFDFRAHGKSEGKYTGVGEDEIKDVKAAIAWLKKNQPEKAEKVAIIGFSMGAIVTIRSLVDVPGACCGVADSPPIYMDKTSARSLTYFANLPQWLYSLVKPFSGLFGGIPRDTISYAEKVRKPLLLIQGDKDPLIKVKEVREFYERNRKVNPDVELWITDAAHVRTLKFHPEEWKAKVGEFLRKYL
WP_243665621.1 dienelactone hydrolase family protein [Vulcanisaeta sp. JCM 16159]	Vulcanisaeta sp. JCM 16159	GFCMGG	636	MFRKSDNENLIRQQAKPKDMPREEYTRYRASDGSELTAFQVTPDTTYRSAVIVIHEIFGITEFIRNVTRRLAGLGYLAIAPNLYSRRADVFTEQNIAGVMRRFWSLPQERRADPKAISELMSSLSPTEREIVQELVINREATEERMVRDIVDTYNYVKSTYSAERVGIIGFCMGGGLAFEASTRVPFDASVIYYGRNPKNINDIAKIKGAILAIYASEDPAINQGIPDLIRAVLTYKPRFEMAFYPGTYHAFATEGGPVYNETAAKDAWERTVNFFRKYLG
NAZ29533.1 dienelactone hydrolase family protein [Caldivirga sp.]	Caldivirga sp.	GFCMGG	654	MQREEVVEYRSFDGAEVTAFLVRPSTSANSAVVVVHEIFGITDFIRNITRRLASLGYLAIAPNLYSRRANVFTEERITGVMRRFWSIPPERRASGEAVAELMRTLTVEEQEIVRELVVDRVKTEERMINDVVAAYNHVKETYGVSKVAVMGFCMGGGLAFEALTRVPFDAGVIYYGRNPRNLEDLAKVKGAILAIYAGEDPSINQGLPDLMRAVITYKPRFEMAFYPGTRHAFATEGGPVYNEAAAKDAWERTVNFLRKYLG
KUO84247.1 MAG: carboxymethylenebutenolidase [Caldivirga sp. MG_3]	Caldivirga sp. MG_3	GFCMGG	657	MQREEVVKYRSFDGAEVTAFLVRPSTSANSAVVVVHEIFGITDFIRNITRRLASLGYLAIAPNLYSRRANVFTEERITAVMRRFWSIPPERRASGEAVAELMRTLTVEEQEIVRELVVDRVKTEERMINDVVAAYNHVKETYGVSKVAVMGFCMGGGLAFEALTRVPFDAGVIYYGRNPRNLEDLAKVKGAILAIYAGEDPSINQGLPDLMRAVITYKPRFEMAFYPGTRHAFATEGGPVYNEAAAKDAWERTVNFLRKYLG
WP_066797729.1 dienelactone hydrolase family protein [Caldivirga sp. MU80]	Caldivirga sp. MU80	GFCMGG	659	MQREEVVEYRSFDGAEVTAFLVRPSTSANSAVVVVHEIFGITDFIRNITRRLASLGYLAIAPNLYSRRANVFTEERITAVMRRFWSIPPERRASGEAVAELMRTLTVEEQEIVRELVVDRVKTEERMINDVVAAYNHVKETYGVSKVAVMGFCMGGGLAFEALTRVPFDAGVIYYGRNPRNLEDLAKVKGAILAIYAGEDPSINQGLPDLMRAVITYKPRFEMAFYPGTRHAFATEGGPVYNEAAAKDAWERTVNFLRKYLG
WP_012186534.1 dienelactone hydrolase family protein [Caldivirga maquilingensis]	Caldivirga maquilingensis	GFCMGG	669	MINQTNISFKSYDGSSISAFLASPESYKSAVIVIHEIFGITEYIRNVARRLASLGYLAVAPNLYSRRSDVLNESNIASVMRMFWSIPPERRSDPNAIKELINSLSPTERIIAEELVLNRESTEERMVKDIEATFNYIKETYKPIKLGVIGFCMGGGLAFESLTRLPFDAGVIYYGRAPRNLDAIANIKAAVLAIYAGNDPGINQGVPSLIEAVFKHGLRFEMVIYPGTRHAFATEGGPAYNEEAAKDAWERTVNFFKKHLG
PVU72489.1 carboxymethylenebutenolidase [Vulcanisaeta sp. SCGC AB-777_J10]	Vulcanisaeta sp. SCGC AB-777_J10	GFCMGG	681	MPREEYIRYRSFDGSEITAFTATPETGYNAAVIVIHEIFGITEFIQNVTRRLASQGYLALAPNLYSRRADLLTEQNIMNVMRRFWSLPPERRTDINAIKEFMNSLTPQEREIVNELVINRESTEERMINDIVSTYNYVRDTYKSRKIGIIGFCMGGGLAFEAMTRVPIDAGVIYYGRSPRRLGDIAEVRGAILAIYAGEDPAINQGIPDLMKAIITYKPRFEMVFYPGTYHAFATEGGPAYNEAAAKDAWERTVNFFRKYLG
